# A Proteomic Atlas of Senescence-Associated Secretomes for Aging Biomarker Development

**DOI:** 10.1101/604306

**Authors:** Nathan Basisty, Abhijit Kale, Okhee H Jeon, Chisaka Kuehnemann, Therese Payne, Chirag Rao, Anja Holtz, Samah Shah, Vagisha Sharma, Luigi Ferrucci, Judith Campisi, Birgit Schilling

**Affiliations:** The Buck Institute for Research on Aging, Novato, California 94947, USA; Lawrence Berkeley Laboratory, University of California, Berkeley, California 94720, USA; University of Washington, Seattle, Washington 98195, USA; National Institute on Aging, Bethesda, Maryland 20892, USA

## Abstract

The senescence-associated secretory phenotype (SASP) has recently emerged as a driver of, and promising therapeutic target for, multiple age-related conditions, ranging from neurodegeneration to cancer. The complexity of the SASP, typically assessed by a few dozen secreted proteins, has been greatly underestimated, and a small set of factors cannot explain the diverse phenotypes it produces *in vivo*. Here, we present the ‘SASP Atlas’, a comprehensive proteomic database of soluble and exosome SASP factors originating from multiple senescence inducers and cell types. Each profile consists of hundreds of largely distinct proteins, but also includes a subset of proteins elevated in all SASPs. Our analyses identify several candidate biomarkers of cellular senescence that overlap with aging markers in human plasma, including GDF15, STC1 and SERPINs, which significantly correlated with age in plasma from a human cohort, the Baltimore Longitudinal Study of Aging. Our findings will facilitate the identification of proteins characteristic of senescence-associated phenotypes and catalog potential senescence biomarkers to assess the burden, originating stimulus and tissue of origin of senescent cells *in vivo*.

**Abbreviations:** ATV, atazanavir treatment; BLSA, Baltimore Longitudinal Study of Aging; CTL, control; DDA, data-dependent acquisition; DAMP, damage-associated molecular pattern; DIA, data-independent acquisition; eSASP, extracellular vesicle senescence associated secretory phenotype; EVs, extracellular vesicles; IR, X-irradiation; MS, mass spectrometry; RAS, inducible RAS overexpression; SA-β-Gal, senescence-associated β-galactosidase; SEN, senescent; sSASP, soluble senescence associated secretory phenotype.
