## Supplementary material for "A Proteomic Atlas of Senescence-Associated Secretomes for Aging Biomarker Development": Table S2

### Sheet: IR_RAS_ATV fibroblast SASP
SASP Components Elevated in all of the following inducers in fibroblasts: IR, RAS, and ATV
Significantly changed proteins (q-value < 0.05 and log2(SEN/CTL) > 0.58)
Uniprot	Genes	IR	RAS	ATV
P09341	CXCL1	8.64783	9.23237	4.59984
P26022	PTX3	1.75789	1.35767	3.76919
P03956	MMP1	6.86544	7.8471	3.71654
P17096	HMGA1	2.52601	3.38143	3.58876
P78417	GSTO1	2.09119	3.92365	3.25021
Q99988	GDF15	2.54	5.07	3.08
Q06323	PSME1	5.62616	2.83455	2.93606
P01033	TIMP1	2.72343	3.40063	2.61851
P23284	PPIB	1.22932	2.64744	2.50169
P52823	STC1	7.50209	7.53371	2.49016
P07858	CTSB	1.54226	3.90099	2.46794
P24821	TNC	1.64184	1.40456	2.45737
Q14766	LTBP1	1.96745	2.14193	2.43053
P07339	CTSD	2.51504	1.92277	2.39236
Q15149	PLEC	2.81158	2.23024	2.34942
P53621	COPA	4.04061	2.37823	2.29669
P22392	NME2	1.99236	2.82395	2.27892
P09429	HMGB1	2.47	0.594765	2.46017
Q96AY3	FKBP10	2.13737	2.27644	2.27537
O00391	QSOX1	0.61185	0.968481	2.23132
O43399	TPD52L2	5.85645	3.01202	2.17838
Q15582	TGFBI	1.36738	0.425098	2.13242
P15121	AKR1B1	3.30896	1.59777	2.11481
P80723	BASP1	1.18897	2.71864	2.09973
P22692	IGFBP4	3.25	1.70824	2.09886
P05155	SERPING1	0.484806	1.1973	2.09075
P07237	P4HB	1.7588	2.17102	2.08728
P61604	HSPE1	6.64514	3.00449	2.07013
P12111	COL6A3	0.478861	1.5026	2.06322
P09871	C1S	0.495783	0.95128	2.06243
P00558	PGK1	2.32265	2.84456	2.05419
P14550	AKR1A1	1.3988	2.53081	2.0482
Q16610	ECM1	2.02616	2.29094	2.04061
P12109	COL6A1	0.985244	2.65069	2.01225
P01034	CST3	1.2927	3.35101	1.98868
O00151	PDLIM1	4.27276	1.89069	1.97057
P49588	AARS	2.37295	2.95283	1.96762
Q01995	TAGLN	0.51549	0.443721	1.96491
Q9Y6C2	EMILIN1	3.12705	3.00572	1.96146
Q02818	NUCB1	1.57353	1.58953	1.94933
P37837	TALDO1	1.52876	0.48391	1.94322
P08253	MMP2	1.60075	1.93915	1.93018
P16070	CD44	2.24976	1.20239	1.9171
P04406	GAPDH	6.78327	3.82902	1.90978
P09382	LGALS1	1.38324	2.36026	1.90582
P31946	YWHAB	1.75156	2.43499	1.90075
O75347	TBCA	3.6098	2.59891	1.89901
P14314	PRKCSH	2.16075	2.9293	1.89336
P14174	MIF	6.18515	1.42886	1.88701
P31949	S100A11	0.561379	1.34929	1.88288
Q969H8	MYDGF	1.92127	2.67772	1.88145
Q02809	PLOD1	2.4384	3.23362	1.88066
P35579	MYH9	2.39773	1.76153	1.84605
Q08380	LGALS3BP	1.45768	1.76054	1.79132
P30101	PDIA3	1.76068	2.08745	1.79095
P11021	HSPA5	2.03311	3.93206	1.78253
P06748	NPM1	7.51435	1.74355	1.7653
P61916	NPC2	1.71799	1.75661	1.75158
P46940	IQGAP1	3.40599	2.98214	1.75148
P60842	EIF4A1	4.04338	2.30994	1.73286
P07602	PSAP	1.4353	3.80434	1.72773
P21333	FLNA	1.94286	1.91842	1.70169
P22626	HNRNPA2B1	1.28924	1.3343	1.69084
P40926	MDH2	1.55338	1.39759	1.69031
P21810	BGN	0.783568	3.62016	1.68273
P06865	HEXA	1.64865	1.814	1.67902
P08238	HSP90AB1	5.01121	2.6922	1.64802
O14950;P19105	MYL12B;MYL12A	4.93335	1.52882	1.63106
O75369	FLNB	2.31166	2.45503	1.62259
P06744	GPI	0.450548	1.41052	1.6166
P06733	ENO1	3.59955	3.50062	1.60976
Q9UBG0	MRC2	1.97768	2.83658	1.59917
P24593	IGFBP5	5.36391	2.9389	1.59861
P60660	MYL6	3.38575	1.862	1.58065
P62937	PPIA	2.44837	2.16266	1.5801
P60174	TPI1	1.07794	1.42965	1.57688
P05067	APP	2.66704	2.07401	1.56566
P18669	PGAM1	1.82627	3.46476	1.55432
P07942	LAMB1	0.459678	3.40308	1.55254
P62942	FKBP1A	2.15069	1.55654	1.54437
P40925	MDH1	1.87315	3.2655	1.54101
P30041	PRDX6	1.53056	3.30672	1.52142
P09211	GSTP1	2.01058	1.68239	1.50969
P14618	PKM	5.72613	3.98128	1.50232
Q9UBR2	CTSZ	2.99522	2.78229	1.50209
Q16881	TXNRD1	2.86616	2.84617	1.50064
Q16555	DPYSL2	6.00493	2.25127	1.47837
P07737	PFN1	1.10502	2.20116	1.47668
P07686	HEXB	1.78687	2.9941	1.46481
P11142	HSPA8	2.4869	2.98008	1.46024
P0DMV8;P0DMV9	HSPA1A;HSPA1B	2.96493	2.40447	1.45448
O43707	ACTN4	1.25121	0.721191	1.44388
P27348	YWHAQ	2.21075	2.29681	1.43325
P28072	PSMB6	2.65347	1.24028	1.43138
P16035	TIMP2	1.46108	1.54406	1.43022
P13929	ENO3	1.95149	2.76191	1.42904
Q6EMK4	VASN	1.84675	2.82457	1.41238
Q09666	AHNAK	3.7874	2.66649	1.41075
P62258	YWHAE	1.05592	0.796969	1.38573
P00441	SOD1	1.54784	2.37321	1.38525
P52565	ARHGDIA	1.68036	1.33205	1.37227
Q9Y240	CLEC11A	3.67602	2.58536	1.36643
P12814	ACTN1	1.01333	1.76853	1.36589
P08670	VIM	2.24773	2.85971	1.35608
P29401	TKT	2.0772	2.17922	1.34949
P07900	HSP90AA1	4.94092	3.41814	1.34098
P27797	CALR	1.21678	0.509007	1.3216
P42785	PRCP	4.06097	2.16559	1.31657
A5A3E0	POTEF	2.94311	3.01313	1.28652
P07951	TPM2	1.89167	2.21266	1.28593
P00338	LDHA	3.0273	1.60862	1.28522
P62158	CALM1	0.790196	1.13525	1.27937
Q99715	COL12A1	1.27276	1.33128	1.27571
P07195	LDHB	2.59478	2.17398	1.27304
O60568	PLOD3	4.51398	3.32182	1.24895
P63104	YWHAZ	1.22202	2.29293	1.2463
Q99497	PARK7	3.28427	3.04662	1.24472
P98160	HSPG2	1.89395	1.5955	1.21102
O75083	WDR1	3.97415	2.24729	1.19363
P18206	VCL	2.01056	0.757877	1.16974
Q96CG8	CTHRC1	1.63943	2.80484	1.16342
P13639	EEF2	2.39047	2.98373	1.12712
Q16270	IGFBP7	3.25564	0.563806	1.1133
P30086	PEBP1	0.682416	1.56663	1.10116
O00468	AGRN	1.3635	2.07253	1.10003
P02751	FN1	1.08093	3.39902	1.09703
Q15063	POSTN	1.35783	3.17679	1.09524
P50395	GDI2	2.16261	2.45953	1.07496
O00299	CLIC1	2.68333	3.3741	1.07441
P60709;P63261	ACTB;ACTG1	4.11491	2.85773	1.04565
Q05682	CALD1	2.25144	2.30018	1.03934
Q9ULV4	CORO1C	4.8808	1.34744	1.00633
Q9H299	SH3BGRL3	1.40737	2.47107	0.994002
Q92626	PXDN	3.93034	2.6705	0.990067
Q14697	GANAB	4.36271	3.48895	0.988966
P13611	VCAN	1.80188	1.32283	0.982298
Q562R1	ACTBL2	2.02292	2.92622	0.978831
P37802	TAGLN2	2.82975	1.61076	0.934349
P50454	SERPINH1	4.20342	0.644047	0.923446
Q9Y490	TLN1	5.13225	2.92447	0.913939
Q14847	LASP1	1.92419	2.26667	0.912043
P26038	MSN	1.59687	1.34004	0.908295
P25788	PSMA3	2.88015	1.61741	0.883062
P04075	ALDOA	2.71118	3.45338	0.87824
P01344	IGF2	2.87615	1.56544	0.844904
P35555	FBN1	0.361071	1.3815	0.830091
Q15293	RCN1	0.600738	0.987782	0.828279
Q14112	NID2	1.66649	0.352614	0.816026
Q14315	FLNC	1.84242	1.64081	0.765831
Q01518	CAP1	2.48153	2.89239	0.749177
O95967	EFEMP2	0.875564	1.05532	0.724379
P06396	GSN	0.774196	1.8214	0.723684
Q06830	PRDX1	2.16873	2.56992	0.719876
P12110	COL6A2	1.3741	1.93764	0.70076
P14625	HSP90B1	2.66785	1.61435	0.663143
P13797	PLS3	3.59769	2.66371	0.648967
P15311	EZR	1.84697	2.30945	0.64449
Q13740	ALCAM	2.16001	1.2495	0.643414
O43852	CALU	1.20997	2.18864	0.642128
Q9Y4K0	LOXL2	4.5052	1.55204	0.617954
Q14019	COTL1	3.4387	0.770116	0.61686
P09972	ALDOC	1.21273	2.4946	0.590208
Q04760	GLO1	1.5937	1.85077	0.58927
P05121	SERPINE1	4.88988	2.02805	0.532597
P17936	IGFBP3	3.79005	0.682998	0.525227
P32119	PRDX2	2.47666	3.43068	0.508768
P18065	IGFBP2	5.82041	2.60634	0.421118
P35908	KRT2	1.64436	2.85172	0.401926
P13645	KRT10	1.05509	1.85093	0.373581
P09936	UCHL1	1.60496	1.30172	0.327984
O00469	PLOD2	3.2031	3.13777	0.313203
P01024	C3	5.10324	1.95884	0.307608
P07996	THBS1	2.71294	2.42298	0.269015
P02545	LMNA	2.34982	0.802066	0.112647
