## Supplementary material for "A Proteomic Atlas of Senescence-Associated Secretomes for Aging Biomarker Development": Table S3

### Sheet: cell_inducer_overlap
SASP Components Elevated in all of the following inducers and cell types: Fibroblasts (IR, RAS, and ATV) and Renal Epithelial Cells (IR)
Significantly changed proteins (q-value < 0.05 and log2(SEN/CTL) > 0.58)
Uniprot	Genes	Protein Name	IR (fibro)	RAS	ATV	IR (epi)
P04406	GAPDH	Glyceraldehyde-3-phosphate dehydrogenase	6.78327	3.82902	1.90978	0.944032
P14618	PKM	Pyruvate kinase PKM	5.72613	3.98128	1.50232	1.26714
O43399	TPD52L2	Tumor protein D54	5.85645	3.01202	2.17838	0.691574
Q99988	GDF15	Growth/differentiation factor 15	2.54	5.07	3.08	1.95882
Q06323	PSME1	Proteasome activator complex subunit 1	5.62616	2.83455	2.93606	0.518124
Q16555	DPYSL2	Dihydropyrimidinase-related protein 2	6.00493	2.25127	1.47837	0.681039
P18065	IGFBP2	Insulin-like growth factor-binding protein 2	5.82041	2.60634	0.421118	1.23568
P07900	HSP90AA1	Heat shock protein HSP 90-alpha	4.94092	3.41814	1.34098	0.398632
Q9Y490	TLN1	Talin-1	5.13225	2.92447	0.913939	0.787395
P08238	HSP90AB1	Heat shock protein HSP 90-beta	5.01121	2.6922	1.64802	0.264693
P17096	HMGA1	High mobility group protein HMG-I/HMG-Y	2.52601	3.38143	3.58876	1.40331
P78417	GSTO1	Glutathione S-transferase omega-1	2.09119	3.92365	3.25021	0.636218
P01024	C3	Complement C3	5.10324	1.95884	0.307608	0.215122
O14950;P19105	MYL12B	Myosin regulatory light chain 12B	4.93335	1.52882	1.63106	0.649642
P53621	COPA	Coatomer subunit alpha	4.04061	2.37823	2.29669	0.278712
P60709;P63261	ACTB	Actin, cytoplasmic 1	4.11491	2.85773	1.04565	0.876329
Q9ULV4	CORO1C	Coronin-1C	4.8808	1.34744	1.00633	0.461165
O00151	PDLIM1	PDZ and LIM domain protein 1	4.27276	1.89069	1.97057	0.877624
P46940	IQGAP1	Ras GTPase-activating-like protein IQGAP1	3.40599	2.98214	1.75148	1.19551
P60842	EIF4A1	Eukaryotic initiation factor 4A-I	4.04338	2.30994	1.73286	0.365725
Q09666	AHNAK	Neuroblast differentiation-associated protein AHNAK	3.7874	2.66649	1.41075	0.576974
O00299	CLIC1	Chloride intracellular channel protein 1	2.68333	3.3741	1.07441	1.00282
P13797	PLS3	Plastin-3	3.59769	2.66371	0.648967	0.0511456
A5A3E0	POTEF	POTE ankyrin domain family member F	2.94311	3.01313	1.28652	0.622992
P07602	PSAP	Prosaposin	1.4353	3.80434	1.72773	0.121632
Q15149	PLEC	Plectin	2.81158	2.23024	2.34942	0.641814
P32119	PRDX2	Peroxiredoxin-2	2.47666	3.43068	0.508768	0.511544
P49588	AARS	Alanine--tRNA ligase, cytoplasmic	2.37295	2.95283	1.96762	0.243819
P00558	PGK1	Phosphoglycerate kinase 1	2.32265	2.84456	2.05419	0.316767
P22392	NME2	Nucleoside diphosphate kinase B	1.99236	2.82395	2.27892	0.557335
P11142	HSPA8	Heat shock cognate 71 kDa protein	2.4869	2.98008	1.46024	0.494107
P0DMV8;P0DMV9	HSPA1A;HSPA1B	Heat shock 70 kDa protein 1A;Heat shock 70 kDa protein 1B	2.96493	2.40447	1.45448	0.67414
P07339	CTSD	Cathepsin D	2.51504	1.92277	2.39236	0.513632
P13639	EEF2	Elongation factor 2	2.39047	2.98373	1.12712	0.254476
P30041	PRDX6	Peroxiredoxin-6	1.53056	3.30672	1.52142	0.451069
P08670	VIM	Vimentin	2.24773	2.85971	1.35608	0.54484
Q01518	CAP1	Adenylyl cyclase-associated protein 1	2.48153	2.89239	0.749177	0.31906
P17936	IGFBP3	Insulin-like growth factor-binding protein 3	3.79005	0.682998	0.525227	0.167162
O75369	FLNB	Filamin-B	2.31166	2.45503	1.62259	0.359331
Q562R1	ACTBL2	Beta-actin-like protein 2	2.02292	2.92622	0.978831	0.69904
P35579	MYH9	Myosin-9	2.39773	1.76153	1.84605	0.46485
P07237	P4HB	Protein disulfide-isomerase	1.7588	2.17102	2.08728	0.0144882
P37802	TAGLN2	Transgelin-2	2.82975	1.61076	0.934349	0.178391
P24821	TNC	Tenascin	1.64184	1.40456	2.45737	0.38633
P21333	FLNA	Filamin-A	1.94286	1.91842	1.70169	0.245629
Q14847	LASP1	LIM and SH3 domain protein 1	1.92419	2.26667	0.912043	0.464174
P15311	EZR	Ezrin	1.84697	2.30945	0.64449	0.111238
P98160	HSPG2	Basement membrane-specific heparan sulfate proteoglycan core protein	1.89395	1.5955	1.21102	0.0912232
P40926	MDH2	Malate dehydrogenase, mitochondrial	1.55338	1.39759	1.69031	0.147632
Q14315	FLNC	Filamin-C	1.84242	1.64081	0.765831	0.488524
P52565	ARHGDIA	Rho GDP-dissociation inhibitor 1	1.68036	1.33205	1.37227	0.0903852
P02545	LMNA	Prelamin-A/C	2.34982	0.802066	0.112647	0.41117
P31949	S100A11	Protein S100-A11	0.561379	1.34929	1.88288	0.637718
P06396	GSN	Gelsolin	0.774196	1.8214	0.723684	0.249152
