## Supplementary material for "A Proteomic Atlas of Senescence-Associated Secretomes for Aging Biomarker Development": Table S4

### Sheet: All Inducers
Core SASP proteins with significant (q-value < 0.05) age-associated changes in human plasma
				SASP Changes (common to all inducers)			Tanaka et al. plasma aging changes
				Log2(SEN/CTL)					Experiment 1			Experiment 2
UniprotIds	Genes	Protein Names	New Plasma SASP Protein	IR	RAS	ATV	SomaId	N	Beta	SE	P	Beta.1	SE.1	P.1
Q13740	ALCAM	CD166 antigen (Activated leukocyte cell adhesion molecule) (CD antigen CD166)	YES	2.16001	1.2495	0.643414	SL003166	240	0.0028	0.0005	2.52e-07	0.0028	0.0005	4.76e-07
P21810	BGN	Biglycan (Bone/cartilage proteoglycan I) (PG-S1)	YES	0.783568	3.62016	1.68273	SL007804	238	0.0046	0.001	3.31e-06	0.0046	0.001	3.82e-06
Q14019	COTL1	Coactosin-like protein	YES	3.4387	0.770116	0.61686	SL004814	238	0.0041	0.0006	1.58e-09	0.004	0.0006	2.37e-09
P01034	CST3	Cystatin-C (Cystatin-3) (Gamma-trace) (Neuroendocrine basic polypeptide) (Post-gamma-globulin)	YES	1.2927	3.35101	1.98868	SL001777	240	0.006	0.0006	4.14e-20	0.0057	0.0006	2.38e-20
P07858	CTSB	Cathepsin B (EC 3.4.22.1) (APP secretase) (APPS) (Cathepsin B1) [Cleaved into: Cathepsin B light chain; Cathepsin B heavy chain]	NO	1.54226	3.90099	2.46794	SL000343	239	0.0055	0.0008	3.57e-11	0.0055	0.0008	7.4e-11
P07339	CTSD	Cathepsin D (EC 3.4.23.5) [Cleaved into: Cathepsin D light chain; Cathepsin D heavy chain]	YES	2.51504	1.92277	2.39236	SL000344	237	0.0038	0.0009	4.69e-05	0.0038	0.0009	5.26e-05
Q9UBR2	CTSZ	Cathepsin Z (EC 3.4.18.1) (Cathepsin P) (Cathepsin X)	YES	2.99522	2.78229	1.50209	SL008380	240	0.0037	0.0009	2.64e-05	0.0036	0.0009	4.87e-05
P02751	FN1	Fibronectin (FN) (Cold-insoluble globulin) (CIG) [Cleaved into: Anastellin; Ugl-Y1; Ugl-Y2; Ugl-Y3]	YES	1.08093	3.39902	1.09703	SL010348	240	0.003	0.0006	7.29e-06	0.003	0.0007	5.94e-06
Q99988	GDF15	Growth/differentiation factor 15 (GDF-15) (Macrophage inhibitory cytokine 1) (MIC-1) (NSAID-activated gene 1 protein) (NAG-1) (NSAID-regulated gene 1 protein) (NRG-1) (Placental TGF-beta) (Placental bone morphogenetic protein) (Prostate differentiation factor)	YES	2.54	5.07	3.08	SL003869	240	0.0177	0.0008	7.49e-56	0.0174	0.0008	6.87e-55
P06396	GSN	Gelsolin (AGEL) (Actin-depolymerizing factor) (ADF) (Brevin)	YES	0.774196	1.8214	0.723684	SL005572	240	0.0021	0.0006	0.000481	0.002	0.0006	0.00115
P09211	GSTP1	Glutathione S-transferase P (EC 2.5.1.18) (GST class-pi) (GSTP1-1)	YES	2.01058	1.68239	1.50969	SL003643	239	0.0067	0.0009	1.96e-13	0.0066	0.0009	5.03e-13
P0DMV8	HSPA1A	Heat shock 70 kDa protein 1A (Heat shock 70 kDa protein 1) (HSP70-1) (HSP70.1)	YES	2.96493	2.40447	1.45448	SL000451	240	0.0044	0.0007	5.53e-09	0.0044	0.0007	4.36e-09
P11142	HSPA8	Heat shock cognate 71 kDa protein (Heat shock 70 kDa protein 8) (Lipopolysaccharide-associated protein 1) (LAP-1) (LPS-associated protein 1)	YES	2.4869	2.98008	1.46024	SL004899	240	0.0028	0.0009	0.00154	0.0028	0.0009	0.00189
P18065	IGFBP2	Insulin-like growth factor-binding protein 2 (IBP-2) (IGF-binding protein 2) (IGFBP-2)	NO	5.82041	2.60634	0.421118	SL000466	239	0.0136	0.0014	1.62e-19	0.0138	0.0012	7.06e-23
P17936	IGFBP3	Insulin-like growth factor-binding protein 3 (IBP-3) (IGF-binding protein 3) (IGFBP-3)	YES	3.79005	0.682998	0.525227	SL000045	240	-0.0026	0.0007	0.000369	-0.0026	0.0007	0.000448
Q16270	IGFBP7	Insulin-like growth factor-binding protein 7 (IBP-7) (IGF-binding protein 7) (IGFBP-7) (IGFBP-rP1) (MAC25 protein) (PGI2-stimulating factor) (Prostacyclin-stimulating factor) (Tumor-derived adhesion factor) (TAF)	NO	3.25564	0.563806	1.1133	SL005087	240	0.0034	0.0007	2.73e-06	0.0033	0.0007	5.51e-06
P03956	MMP1	Interstitial collagenase (EC 3.4.24.7) (Fibroblast collagenase) (Matrix metalloproteinase-1) (MMP-1) [Cleaved into: 22 kDa interstitial collagenase; 27 kDa interstitial collagenase]	YES	6.86544	7.8471	3.71654	SL000521	240	0.0083	0.0021	9.29e-05	0.0076	0.0021	0.000347
P08253	MMP2	72 kDa type IV collagenase (EC 3.4.24.24) (72 kDa gelatinase) (Gelatinase A) (Matrix metalloproteinase-2) (MMP-2) (TBE-1) [Cleaved into: PEX]	YES	1.60075	1.93915	1.93018	SL000124	240	0.0021	0.0006	0.000357	0.0021	0.0006	0.000246
Q99497	PARK7	Protein/nucleic acid deglycase DJ-1 (EC 3.1.2.-) (EC 3.5.1.-) (EC 3.5.1.124) (Maillard deglycase) (Oncogene DJ1) (Parkinson disease protein 7) (Parkinsonism-associated deglycase) (Protein DJ-1) (DJ-1)	YES	3.28427	3.04662	1.24472	SL008933	238	0.0043	0.0012	0.000409	0.0042	0.0012	0.000642
P00558	PGK1	Phosphoglycerate kinase 1 (EC 2.7.2.3) (Cell migration-inducing gene 10 protein) (Primer recognition protein 2) (PRP 2)	YES	2.32265	2.84456	2.05419	SL003653	239	0.0033	0.001	0.00071	0.0032	0.001	0.0011
Q15063	POSTN	Periostin (PN) (Osteoblast-specific factor 2) (OSF-2)	YES	1.35783	3.17679	1.09524	SL005084	239	0.0039	0.0007	1.01e-07	0.0038	0.0007	1.66e-07
P05155	SERPING1	Plasma protease C1 inhibitor (C1 Inh) (C1Inh) (C1 esterase inhibitor) (C1-inhibiting factor) (Serpin G1)	YES	0.484806	1.1973	2.09075	SL000308	240	0.0046	0.0009	5.13e-07	0.0047	0.0009	3.27e-07
P52823	STC1	Stanniocalcin-1 (STC-1)	YES	7.50209	7.53371	2.49016	SL005789	240	0.0047	0.0009	1.2e-07	0.0045	0.0009	4.72e-07
P01033	TIMP1	Metalloproteinase inhibitor 1 (Erythroid-potentiating activity) (EPA) (Fibroblast collagenase inhibitor) (Collagenase inhibitor) (Tissue inhibitor of metalloproteinases 1) (TIMP-1)	NO	2.72343	3.40063	2.61851	SL000591	240	0.0057	0.0005	1.89e-21	0.0055	0.0005	1.29e-20
P16035	TIMP2	Metalloproteinase inhibitor 2 (CSC-21K) (Tissue inhibitor of metalloproteinases 2) (TIMP-2)	NO	1.46108	1.54406	1.43022	SL000592	240	0.0028	0.0005	3.55e-07	0.0027	0.0005	5.59e-07
P27348	YWHAQ	14-3-3 protein theta (14-3-3 protein T-cell) (14-3-3 protein tau) (Protein HS1)	YES	2.21075	2.29681	1.43325	SL008071	236	0.0024	0.0009	0.00575	0.0025	0.0009	0.00445

### Sheet: Any Inducer or Cell Type
Any SASP proteins with significant (q-value < 0.05) age-associated changes in human plasma
				SASP Changes (in at least one experiment)								Tanaka et al. plasma aging changes
				Log2(SEN/CTL)										Experiment 1			Experiment 2
UniprotIds	Genes	Protein Names	New Plasma SASP Protein	IR (Fibroblast)	RAS (7 days)	ATV (9 days)	IR (Epithelial)	IR (Exosome)	RAS (Exosome)	RAS (4 days)	ATV (14 days)	SomaId	N	Beta	SE	P	Beta.1	SE.1	P.1
P02765	AHSG	Alpha-2-HS-glycoprotein (Alpha-2-Z-globulin) (Ba-alpha-2-glycoprotein) (Fetuin-A) [Cleaved into: Alpha-2-HS-glycoprotein chain A; Alpha-2-HS-glycoprotein chain B]	YES	-1.78516	-1.32286	NA	NA	NA	NA	NA	3.32092	SL000251	239	-0.0022	0.0005	2.4e-05	-0.0022	0.0005	2.61e-05
P02768	ALB	Serum albumin	YES	1.20385	3.01394	NA	-2.1959	NA	NA	NA	NA	SL000254	240	0.0052	0.0007	5.78e-13	0.0052	0.0007	6.8e-13
Q13740	ALCAM	CD166 antigen (Activated leukocyte cell adhesion molecule) (CD antigen CD166)	YES	2.16001	1.2495	NA	-0.606866	NA	NA	NA	0.643414	SL003166	240	0.0028	0.0005	2.52e-07	0.0028	0.0005	4.76e-07
Q92688	ANP32B	Acidic leucine-rich nuclear phosphoprotein 32 family member B (Acidic protein rich in leucines) (Putative HLA-DR-associated protein I-2) (PHAPI2) (Silver-stainable protein SSP29)	YES	NA	2.42533	NA	-0.936826	-1.87386	NA	NA	NA	SL011769	238	0.0044	0.0011	5.46e-05	0.004	0.0011	0.000236
P04083	ANXA1	Annexin A1 (Annexin I) (Annexin-1) (Calpactin II) (Calpactin-2) (Chromobindin-9) (Lipocortin I) (Phospholipase A2 inhibitory protein) (p35)	YES	NA	2.69609	NA	0.711899	0.521133	2.62583	NA	1.11	SL004208	239	0.004	0.001	3.75e-05	0.0038	0.001	8.12e-05
P07355	ANXA2	Annexin A2 (Annexin II) (Annexin-2) (Calpactin I heavy chain) (Calpactin-1 heavy chain) (Chromobindin-8) (Lipocortin II) (Placental anticoagulant protein IV) (PAP-IV) (Protein I) (p36)	YES	NA	2.47313	0.390763	0.710376	0.855353	1.54327	NA	1.54933	SL004209	238	0.0039	0.0009	2.18e-05	0.0039	0.0009	3.72e-05
P04114	APOB	Apolipoprotein B-100 (Apo B-100) [Cleaved into: Apolipoprotein B-48 (Apo B-48)]	YES	NA	NA	NA	NA	NA	NA	NA	0.290421	SL000020	240	0.0032	0.0011	0.00509	0.0031	0.0011	0.00742
P61769	B2M	Beta-2-microglobulin [Cleaved into: Beta-2-microglobulin form pI 5.3]	YES	NA	0.357543	0.807469	-2.02775	NA	NA	NA	2.11666	SL000283	240	0.0077	0.0007	3.46e-23	0.0074	0.0007	5.77e-23
P21810	BGN	Biglycan (Bone/cartilage proteoglycan I) (PG-S1)	YES	0.783568	3.62016	0.544148	NA	-1.08886	NA	NA	1.68273	SL007804	238	0.0046	0.001	3.31e-06	0.0046	0.001	3.82e-06
Q07021	C1QBP	Complement component 1 Q subcomponent-binding protein, mitochondrial (ASF/SF2-associated protein p32) (Glycoprotein gC1qBP) (C1qBP) (Hyaluronan-binding protein 1) (Mitochondrial matrix protein p32) (gC1q-R protein) (p33) (SF2AP32)	YES	NA	NA	NA	-0.497296	NA	NA	NA	NA	SL008177	238	0.0021	0.0005	3.45e-05	0.002	0.0005	7.07e-05
P00736	C1R	Complement C1r subcomponent (EC 3.4.21.41) (Complement component 1 subcomponent r) [Cleaved into: Complement C1r subcomponent heavy chain; Complement C1r subcomponent light chain]	YES	NA	NA	NA	-0.50158	-2.0772	NA	NA	2.09983	SL000310	239	0.0021	0.0007	0.00357	0.002	0.0007	0.00489
P01024	C3	Complement C3 (C3 and PZP-like alpha-2-macroglobulin domain-containing protein 1) [Cleaved into: Complement C3 beta chain; C3-beta-c (C3bc); Complement C3 alpha chain; C3a anaphylatoxin; Acylation stimulating protein (ASP) (C3adesArg); Complement C3b alpha' chain; Complement C3c alpha' chain fragment 1; Complement C3dg fragment; Complement C3g fragment; Complement C3d fragment; Complement C3f fra…	YES	5.10324	1.95884	NA	0.338982	NA	NA	NA	0.307608	SL003362	240	0.0032	0.0009	0.000306	0.0032	0.0008	0.000116
P01031	C5	Complement C5 (C3 and PZP-like alpha-2-macroglobulin domain-containing protein 4) [Cleaved into: Complement C5 beta chain; Complement C5 alpha chain; C5a anaphylatoxin; Complement C5 alpha' chain]	YES	NA	NA	NA	NA	0.854357	NA	NA	NA	SL000319	240	0.0031	0.0006	2.65e-07	0.0029	0.0006	6.08e-07
P10643	C7	Complement component C7	YES	0.801148	NA	NA	NA	NA	NA	NA	NA	SL000323	240	0.0035	0.0009	0.000122	0.0035	0.0009	6.83e-05
P40121	CAPG	Macrophage-capping protein (Actin regulatory protein CAP-G)	YES	NA	1.31194	NA	0.483635	NA	NA	NA	NA	SL008099	239	0.0117	0.0011	8.86e-23	0.0117	0.0011	1.46e-22
P10147	CCL3	C-C motif chemokine 3 (G0/G1 switch regulatory protein 19-1) (Macrophage inflammatory protein 1-alpha) (MIP-1-alpha) (PAT 464.1) (SIS-beta) (Small-inducible cytokine A3) (Tonsillar lymphocyte LD78 alpha protein) [Cleaved into: MIP-1-alpha(4-69) (LD78-alpha(4-69))]	YES	NA	2.83063	NA	NA	NA	NA	NA	NA	SL000519	240	0.0088	0.0014	6.7e-10	0.0083	0.0014	4.08e-09
Q6YHK3	CD109	CD109 antigen (150 kDa TGF-beta-1-binding protein) (C3 and PZP-like alpha-2-macroglobulin domain-containing protein 7) (Platelet-specific Gov antigen) (p180) (r150) (CD antigen CD109)	YES	NA	NA	0.316817	NA	2.22699	NA	NA	1.36071	SL008773	238	0.0031	0.0008	0.00016	0.003	0.0008	0.000226
P13987	CD59	CD59 glycoprotein (1F5 antigen) (20 kDa homologous restriction factor) (HRF-20) (HRF20) (MAC-inhibitory protein) (MAC-IP) (MEM43 antigen) (Membrane attack complex inhibition factor) (MACIF) (Membrane inhibitor of reactive lysis) (MIRL) (Protectin) (CD antigen CD59)	YES	1.23966	0.679421	NA	0.696299	NA	NA	NA	NA	SL004557	239	0.0029	0.0005	3.59e-08	0.0027	0.0005	1.19e-07
P08603	CFH	Complement factor H (H factor 1)	YES	2.49771	NA	NA	NA	NA	NA	NA	1.26144	SL000415	240	0.0019	0.0005	0.000409	0.0018	0.0005	0.000333
P05156	CFI	Complement factor I (EC 3.4.21.45) (C3B/C4B inactivator) [Cleaved into: Complement factor I heavy chain; Complement factor I light chain]	YES	NA	2.37322	NA	-1.15222	NA	NA	NA	NA	SL003328	240	0.0016	0.0006	0.00515	0.0015	0.0006	0.00528
P06732	CKM	Creatine kinase M-type (EC 2.7.3.2) (Creatine kinase M chain) (Creatine phosphokinase M-type) (CPK-M) (M-CK)	YES	NA	NA	NA	1.68115	NA	NA	NA	NA	SL000383	239	-0.0054	0.0016	0.000992	-0.0056	0.0016	0.00072
P39060	COL18A1	Collagen alpha-1(XVIII) chain [Cleaved into: Endostatin; Non-collagenous domain 1 (NC1)]	YES	2.61587	NA	0.434158	0.043806	-1.06754	NA	NA	1.49257	SL000403	239	0.0041	0.0006	5.08e-10	0.0038	0.0006	2.99e-09
Q14019	COTL1	Coactosin-like protein	YES	3.4387	0.770116	NA	-0.463357	NA	NA	NA	0.61686	SL004814	238	0.0041	0.0006	1.58e-09	0.004	0.0006	2.37e-09
P46108	CRK	Adapter molecule crk (Proto-oncogene c-Crk) (p38)	YES	NA	NA	NA	-0.159271	NA	NA	NA	NA	SL013240	239	0.0039	0.0014	0.00574	0.0038	0.0014	0.00759
P01034	CST3	Cystatin-C (Cystatin-3) (Gamma-trace) (Neuroendocrine basic polypeptide) (Post-gamma-globulin)	YES	1.2927	3.35101	0.52084	-0.303085	NA	NA	NA	1.98868	SL001777	240	0.006	0.0006	4.14e-20	0.0057	0.0006	2.38e-20
P07858	CTSB	Cathepsin B (EC 3.4.22.1) (APP secretase) (APPS) (Cathepsin B1) [Cleaved into: Cathepsin B light chain; Cathepsin B heavy chain]	NO	1.54226	3.90099	1.03916	-0.186805	NA	NA	NA	2.46794	SL000343	239	0.0055	0.0008	3.57e-11	0.0055	0.0008	7.4e-11
P53634	CTSC	Dipeptidyl peptidase 1 (EC 3.4.14.1) (Cathepsin C) (Cathepsin J) (Dipeptidyl peptidase I) (DPP-I) (DPPI) (Dipeptidyl transferase) [Cleaved into: Dipeptidyl peptidase 1 exclusion domain chain (Dipeptidyl peptidase I exclusion domain chain); Dipeptidyl peptidase 1 heavy chain (Dipeptidyl peptidase I heavy chain); Dipeptidyl peptidase 1 light chain (Dipeptidyl peptidase I light chain)]	YES	NA	1.99734	NA	-0.298279	NA	NA	NA	1.68351	SL007280	239	0.0021	0.0007	0.00504	0.0022	0.0007	0.00275
P07339	CTSD	Cathepsin D (EC 3.4.23.5) [Cleaved into: Cathepsin D light chain; Cathepsin D heavy chain]	YES	2.51504	1.92277	1.17445	0.441189	1.33539	NA	NA	2.39236	SL000344	237	0.0038	0.0009	4.69e-05	0.0038	0.0009	5.26e-05
Q9UBR2	CTSZ	Cathepsin Z (EC 3.4.18.1) (Cathepsin P) (Cathepsin X)	YES	2.99522	2.78229	NA	-1.02321	NA	NA	NA	1.50209	SL008380	240	0.0037	0.0009	2.64e-05	0.0036	0.0009	4.87e-05
P10145	CXCL8	Interleukin-8 (IL-8) (C-X-C motif chemokine 8) (Chemokine (C-X-C motif) ligand 8) (Emoctakin) (Granulocyte chemotactic protein 1) (GCP-1) (Monocyte-derived neutrophil chemotactic factor) (MDNCF) (Monocyte-derived neutrophil-activating peptide) (MONAP) (Neutrophil-activating protein 1) (NAP-1) (Protein 3-10C) (T-cell chemotactic factor) [Cleaved into: MDNCF-a (GCP/IL-8 protein IV) (IL8/NAP1 form I…	YES	8.57827	10.8507	NA	NA	NA	NA	NA	NA	SL000039	237	0.0032	0.0009	0.000543	0.003	0.0009	0.00133
P07585	DCN	Decorin (Bone proteoglycan II) (PG-S2) (PG40)	YES	-1.14441	0.743335	1.05923	0.519911	-1.88852	NA	NA	2.90398	SL004081	240	0.0025	0.0007	0.000385	0.0024	0.0007	0.000781
Q13561	DCTN2	Dynactin subunit 2 (50 kDa dynein-associated polypeptide) (Dynactin complex 50 kDa subunit) (DCTN-50) (p50 dynamitin)	YES	NA	2.44324	NA	NA	NA	NA	NA	NA	SL009207	240	0.0069	0.0008	3.44e-17	0.007	0.0007	4.84e-18
Q9H773	DCTPP1	dCTP pyrophosphatase 1 (EC 3.6.1.12) (Deoxycytidine-triphosphatase 1) (dCTPase 1) (RS21C6) (XTP3-transactivated gene A protein)	YES	NA	NA	NA	-1.18315	NA	NA	NA	NA	SL011809	239	0.0062	0.0008	1.19e-12	0.0061	0.0008	2.45e-12
Q12805	EFEMP1	EGF-containing fibulin-like extracellular matrix protein 1 (Extracellular protein S1-5) (Fibrillin-like protein) (Fibulin-3) (FIBL-3)	YES	NA	1.70409	NA	NA	NA	NA	NA	1.44997	SL006527	239	0.0071	0.0006	2.52e-26	0.007	0.0006	8.16e-26
P98172	EFNB1	Ephrin-B1 (EFL-3) (ELK ligand) (ELK-L) (EPH-related receptor tyrosine kinase ligand 2) (LERK-2) [Cleaved into: Ephrin-B1 C-terminal fragment (Ephrin-B1 CTF); Ephrin-B1 intracellular domain (Ephrin-B1 ICD)]	YES	NA	4.28551	NA	NA	NA	NA	NA	NA	SL008614	238	0.004	0.0006	1.43e-09	0.004	0.0007	4.37e-09
P01133	EGF	Pro-epidermal growth factor (EGF) [Cleaved into: Epidermal growth factor (Urogastrone)]	YES	3.92894	NA	NA	NA	2.45062	NA	NA	NA	SL000084	239	-0.0061	0.0012	1.62e-06	-0.0062	0.0013	1.64e-06
P29323	EPHB2	Ephrin type-B receptor 2 (EC 2.7.10.1) (Developmentally-regulated Eph-related tyrosine kinase) (ELK-related tyrosine kinase) (EPH tyrosine kinase 3) (EPH-like kinase 5) (EK5) (hEK5) (Renal carcinoma antigen NY-REN-47) (Tyrosine-protein kinase TYRO5) (Tyrosine-protein kinase receptor EPH-3) [Cleaved into: EphB2/CTF1; EphB2/CTF2]	YES	NA	NA	NA	-1.22681	NA	NA	NA	NA	SL007179	240	0.0034	0.0007	7.14e-07	0.0033	0.0007	1.6e-06
P30040	ERP29	Endoplasmic reticulum resident protein 29 (ERp29) (Endoplasmic reticulum resident protein 28) (ERp28) (Endoplasmic reticulum resident protein 31) (ERp31)	YES	NA	0.392518	NA	-0.417017	NA	NA	NA	NA	SL003522	239	0.0051	0.0009	9.26e-08	0.0049	0.0009	3.64e-08
P10768	ESD	S-formylglutathione hydrolase (FGH) (EC 3.1.2.12) (Esterase D) (Methylumbelliferyl-acetate deacetylase) (EC 3.1.1.56)	YES	NA	2.66459	NA	0.233689	NA	NA	NA	NA	SL006378	239	0.0051	0.0016	0.00193	0.005	0.0016	0.00269
P00742	F10	Coagulation factor X (EC 3.4.21.6) (Stuart factor) (Stuart-Prower factor) [Cleaved into: Factor X light chain; Factor X heavy chain; Activated factor Xa heavy chain]	YES	NA	NA	NA	NA	NA	NA	NA	1.27341	SL003324	240	-0.002	0.0007	0.00288	-0.002	0.0007	0.00281
P13726	F3	Tissue factor (TF) (Coagulation factor III) (Thromboplastin) (CD antigen CD142)	YES	NA	3.07775	NA	NA	-1.48011	NA	NA	NA	SL000024	238	0.0043	0.0011	0.000184	0.0043	0.0011	0.000197
P02751	FN1	Fibronectin (FN) (Cold-insoluble globulin) (CIG) [Cleaved into: Anastellin; Ugl-Y1; Ugl-Y2; Ugl-Y3]	YES	1.08093	3.39902	0.444706	-1.79123	-1.8218	NA	NA	1.09703	SL010348	240	0.003	0.0006	7.29e-06	0.003	0.0007	5.94e-06
Q12841	FSTL1	Follistatin-related protein 1 (Follistatin-like protein 1)	YES	NA	-1.26646	0.401849	-2.15872	NA	NA	NA	1.39792	SL009349	240	0.0025	0.0005	9.96e-07	0.0025	0.0005	2.07e-06
O95954	FTCD	Formimidoyltransferase-cyclodeaminase (Formiminotransferase-cyclodeaminase) (FTCD) (LCHC1) [Includes: Glutamate formimidoyltransferase (EC 2.1.2.5) (Glutamate formiminotransferase) (Glutamate formyltransferase); Formimidoyltetrahydrofolate cyclodeaminase (EC 4.3.1.4) (Formiminotetrahydrofolate cyclodeaminase)]	YES	2.94526	NA	NA	NA	NA	NA	NA	NA	SL018900	240	-0.0123	0.0029	3.23e-05	-0.0121	0.0029	3.48e-05
Q99988	GDF15	Growth/differentiation factor 15 (GDF-15) (Macrophage inhibitory cytokine 1) (MIC-1) (NSAID-activated gene 1 protein) (NAG-1) (NSAID-regulated gene 1 protein) (NRG-1) (Placental TGF-beta) (Placental bone morphogenetic protein) (Prostate differentiation factor)	YES	NA	5.06595	NA	1.9055	NA	NA	NA	3.08209	SL003869	240	0.0177	0.0008	7.49e-56	0.0174	0.0008	6.87e-55
P56159	GFRA1	GDNF family receptor alpha-1 (GDNF receptor alpha-1) (GDNFR-alpha-1) (GFR-alpha-1) (RET ligand 1) (TGF-beta-related neurotrophic factor receptor 1)	YES	NA	NA	NA	-0.907447	NA	NA	NA	NA	SL004858	239	0.0051	0.0008	3.78e-09	0.0049	0.0008	6.16e-09
P17174	GOT1	Aspartate aminotransferase, cytoplasmic (cAspAT) (EC 2.6.1.1) (EC 2.6.1.3) (Cysteine aminotransferase, cytoplasmic) (Cysteine transaminase, cytoplasmic) (cCAT) (Glutamate oxaloacetate transaminase 1) (Transaminase A)	YES	1.72809	NA	NA	-0.641656	NA	NA	NA	NA	SL000280	240	0.0048	0.0011	2.61e-05	0.005	0.0011	1.62e-05
Q9Y625	GPC6	Glypican-6 [Cleaved into: Secreted glypican-6]	YES	NA	NA	NA	NA	1.25853	NA	NA	NA	SL012881	240	0.0044	0.0007	2.78e-09	0.0045	0.0007	1.74e-09
P28799	GRN	Progranulin (PGRN) (Acrogranin) (Epithelin precursor) (Glycoprotein of 88 Kda) (GP88) (Glycoprotein 88) (Granulin precursor) (PC cell-derived growth factor) (PCDGF) (Proepithelin) (PEPI) [Cleaved into: Paragranulin; Granulin-1 (Granulin G); Granulin-2 (Granulin F); Granulin-3 (Epithelin-2) (Granulin B); Granulin-4 (Epithelin-1) (Granulin A); Granulin-5 (Granulin C); Granulin-6 (Granulin D); Granu…	YES	1.28264	1.95726	NA	NA	0.674798	NA	NA	NA	SL007173	240	0.0018	0.0006	0.00176	0.0016	0.0006	0.00509
P06396	GSN	Gelsolin (AGEL) (Actin-depolymerizing factor) (ADF) (Brevin)	YES	0.774196	1.8214	NA	0.0364828	0.923347	NA	NA	0.723684	SL005572	240	0.0021	0.0006	0.000481	0.002	0.0006	0.00115
P09211	GSTP1	Glutathione S-transferase P (EC 2.5.1.18) (GST class-pi) (GSTP1-1)	YES	2.01058	1.68239	NA	-0.556729	1.81727	NA	NA	1.50969	SL003643	239	0.0067	0.0009	1.96e-13	0.0066	0.0009	5.03e-13
Q04756	HGFAC	Hepatocyte growth factor activator (HGF activator) (HGFA) (EC 3.4.21.-) [Cleaved into: Hepatocyte growth factor activator short chain; Hepatocyte growth factor activator long chain]	YES	NA	1.59654	NA	NA	NA	NA	NA	NA	SL006512	238	0.0041	0.0011	0.000302	0.004	0.0011	0.000397
P49773	HINT1	Histidine triad nucleotide-binding protein 1 (EC 3.-.-.-) (Adenosine 5'-monophosphoramidase) (Protein kinase C inhibitor 1) (Protein kinase C-interacting protein 1) (PKCI-1)	YES	NA	3.77488	NA	0.362199	NA	NA	NA	NA	SL009431	240	0.0038	0.0014	0.0072	0.0039	0.0014	0.00682
P68431	HIST1H3A	Histone H3.1 (Histone H3/a) (Histone H3/b) (Histone H3/c) (Histone H3/d) (Histone H3/f) (Histone H3/h) (Histone H3/i) (Histone H3/j) (Histone H3/k) (Histone H3/l)	YES	NA	0.20674	NA	-0.320683	2.17584	NA	NA	NA	SL008158	239	0.0038	0.0011	0.000502	0.0036	0.0011	0.00081
P00738	HP	Haptoglobin (Zonulin) [Cleaved into: Haptoglobin alpha chain; Haptoglobin beta chain]	YES	7.46636	NA	NA	NA	NA	NA	NA	NA	SL000437	239	0.0091	0.0019	5.02e-06	0.0089	0.0019	7.67e-06
P0DMV8	HSPA1A	Heat shock 70 kDa protein 1A (Heat shock 70 kDa protein 1) (HSP70-1) (HSP70.1)	YES	2.96493	2.40447	0.497912	0.541499	0.926844	NA	NA	1.45448	SL000451	240	0.0044	0.0007	5.53e-09	0.0044	0.0007	4.36e-09
P11142	HSPA8	Heat shock cognate 71 kDa protein (Heat shock 70 kDa protein 8) (Lipopolysaccharide-associated protein 1) (LAP-1) (LPS-associated protein 1)	YES	2.4869	2.98008	0.384571	0.317099	NA	NA	NA	1.46024	SL004899	240	0.0028	0.0009	0.00154	0.0028	0.0009	0.00189
P18065	IGFBP2	Insulin-like growth factor-binding protein 2 (IBP-2) (IGF-binding protein 2) (IGFBP-2)	NO	5.82041	2.60634	NA	0.709284	NA	NA	NA	0.421118	SL000466	239	0.0136	0.0014	1.62e-19	0.0138	0.0012	7.06e-23
P17936	IGFBP3	Insulin-like growth factor-binding protein 3 (IBP-3) (IGF-binding protein 3) (IGFBP-3)	YES	3.79005	0.682998	NA	NA	NA	NA	NA	0.525227	SL000045	240	-0.0026	0.0007	0.000369	-0.0026	0.0007	0.000448
P24592	IGFBP6	Insulin-like growth factor-binding protein 6 (IBP-6) (IGF-binding protein 6) (IGFBP-6)	NO	NA	1.25404	0.245404	-0.911189	NA	NA	NA	1.88231	SL005172	240	0.0057	0.0006	1.04e-17	0.0053	0.0006	1.07e-17
Q16270	IGFBP7	Insulin-like growth factor-binding protein 7 (IBP-7) (IGF-binding protein 7) (IGFBP-7) (IGFBP-rP1) (MAC25 protein) (PGI2-stimulating factor) (Prostacyclin-stimulating factor) (Tumor-derived adhesion factor) (TAF)	NO	3.25564	0.563806	NA	-1.01698	-2.30844	NA	NA	1.1133	SL005087	240	0.0034	0.0007	2.73e-06	0.0033	0.0007	5.51e-06
P17931	LGALS3	Galectin-3 (Gal-3) (35 kDa lectin) (Carbohydrate-binding protein 35) (CBP 35) (Galactose-specific lectin 3) (Galactoside-binding protein) (GALBP) (IgE-binding protein) (L-31) (Laminin-binding protein) (Lectin L-29) (Mac-2 antigen)	YES	1.80308	NA	NA	NA	1.15673	NA	NA	2.20163	SL003744	240	0.0036	0.0006	9.81e-10	0.0034	0.0005	1.87e-09
Q07954	LRP1	Prolow-density lipoprotein receptor-related protein 1 (LRP-1) (Alpha-2-macroglobulin receptor) (A2MR) (Apolipoprotein E receptor) (APOER) (CD antigen CD91) [Cleaved into: Low-density lipoprotein receptor-related protein 1 85 kDa subunit (LRP-85); Low-density lipoprotein receptor-related protein 1 515 kDa subunit (LRP-515); Low-density lipoprotein receptor-related protein 1 intracellular domain (L…	YES	NA	2.25647	NA	NA	-0.888699	NA	NA	1.13631	SL004733	238	0.0045	0.0009	3.82e-07	0.0044	0.0009	8.96e-07
Q8N2S1	LTBP4	Latent-transforming growth factor beta-binding protein 4 (LTBP-4)	YES	NA	2.05602	NA	0.211378	NA	NA	NA	NA	SL007033	239	0.0062	0.0007	8.72e-18	0.006	0.0006	4.75e-18
P51884	LUM	Lumican (Keratan sulfate proteoglycan lumican) (KSPG lumican)	YES	-0.695803	0.658349	0.592494	-1.50519	-0.911784	NA	NA	1.99321	SL006230	239	0.0058	0.0006	5.16e-19	0.0057	0.0006	1.91e-18
P03956	MMP1	Interstitial collagenase (EC 3.4.24.7) (Fibroblast collagenase) (Matrix metalloproteinase-1) (MMP-1) [Cleaved into: 22 kDa interstitial collagenase; 27 kDa interstitial collagenase]	YES	6.86544	7.8471	1.39092	NA	NA	NA	NA	3.71654	SL000521	240	0.0083	0.0021	9.29e-05	0.0076	0.0021	0.000347
P08253	MMP2	72 kDa type IV collagenase (EC 3.4.24.24) (72 kDa gelatinase) (Gelatinase A) (Matrix metalloproteinase-2) (MMP-2) (TBE-1) [Cleaved into: PEX]	YES	1.60075	1.93915	NA	NA	NA	NA	NA	1.93018	SL000124	240	0.0021	0.0006	0.000357	0.0021	0.0006	0.000246
P14543	NID1	Nidogen-1 (NID-1) (Entactin)	YES	NA	1.74111	0.513498	-1.21147	-2.09167	NA	NA	1.21784	SL000640	240	0.0023	0.0008	0.0028	0.0022	0.0008	0.00573
Q14112	NID2	Nidogen-2 (NID-2) (Osteonidogen)	YES	1.66649	0.352614	NA	NA	-1.71032	NA	NA	0.816026	SL008193	240	0.003	0.0008	0.000366	0.0029	0.0008	0.000637
P15531	NME1	Nucleoside diphosphate kinase A (NDK A) (NDP kinase A) (EC 2.7.4.6) (Granzyme A-activated DNase) (GAAD) (Metastasis inhibition factor nm23) (NM23-H1) (Tumor metastatic process-associated protein)	YES	NA	3.33647	NA	-0.455038	NA	NA	NA	NA	SL003687	239	0.0022	0.0008	0.00918	0.0022	0.0009	0.00946
O14786	NRP1	Neuropilin-1 (Vascular endothelial cell growth factor 165 receptor) (CD antigen CD304)	YES	NA	4.02909	0.897218	-0.882203	NA	NA	NA	1.51537	SL006397	240	0.0027	0.0006	4.63e-06	0.0028	0.0006	3.32e-06
Q99497	PARK7	Protein/nucleic acid deglycase DJ-1 (EC 3.1.2.-) (EC 3.5.1.-) (EC 3.5.1.124) (Maillard deglycase) (Oncogene DJ1) (Parkinson disease protein 7) (Parkinsonism-associated deglycase) (Protein DJ-1) (DJ-1)	YES	3.28427	3.04662	NA	-0.440253	1.36175	NA	NA	1.24472	SL008933	238	0.0043	0.0012	0.000409	0.0042	0.0012	0.000642
P52209	PGD	6-phosphogluconate dehydrogenase, decarboxylating (EC 1.1.1.44)	YES	NA	1.70158	NA	-0.22474	NA	NA	NA	NA	SL000247	240	-0.0145	0.0031	6.17e-06	-0.0144	0.0032	7.91e-06
P00558	PGK1	Phosphoglycerate kinase 1 (EC 2.7.2.3) (Cell migration-inducing gene 10 protein) (Primer recognition protein 2) (PRP 2)	YES	2.32265	2.84456	0.450777	0.168799	NA	NA	NA	2.05419	SL003653	239	0.0033	0.001	0.00071	0.0032	0.001	0.0011
P00750	PLAT	Tissue-type plasminogen activator (t-PA) (t-plasminogen activator) (tPA) (EC 3.4.21.68) (Alteplase) (Reteplase) [Cleaved into: Tissue-type plasminogen activator chain A; Tissue-type plasminogen activator chain B]	NO	NA	2.74862	NA	NA	NA	NA	NA	NA	SL000053	240	0.0089	0.0013	2.06e-11	0.0088	0.0013	2.74e-11
P00749	PLAU	Urokinase-type plasminogen activator (U-plasminogen activator) (uPA) (EC 3.4.21.73) [Cleaved into: Urokinase-type plasminogen activator long chain A; Urokinase-type plasminogen activator short chain A; Urokinase-type plasminogen activator chain B]	NO	8.73697	3.17914	NA	-0.22167	NA	NA	NA	NA	SL000613	239	0.0039	0.0008	9.63e-07	0.0038	0.0008	2.02e-06
Q03405	PLAUR	Urokinase plasminogen activator surface receptor (U-PAR) (uPAR) (Monocyte activation antigen Mo3) (CD antigen CD87)	NO	NA	4.36853	NA	NA	NA	NA	NA	NA	SL002506	239	0.0053	0.0007	9.07e-12	0.0052	0.0007	4.56e-11
P00747	PLG	Plasminogen (EC 3.4.21.7) [Cleaved into: Plasmin heavy chain A; Activation peptide; Angiostatin; Plasmin heavy chain A, short form; Plasmin light chain B]	YES	NA	1.1391	NA	NA	NA	NA	NA	0.704928	SL000540	239	0.0032	0.0009	0.000666	0.0032	0.0009	0.000729
Q15063	POSTN	Periostin (PN) (Osteoblast-specific factor 2) (OSF-2)	YES	1.35783	3.17679	NA	NA	-0.726076	NA	NA	1.09524	SL005084	239	0.0039	0.0007	1.01e-07	0.0038	0.0007	1.66e-07
P07478	PRSS2	Trypsin-2 (EC 3.4.21.4) (Anionic trypsinogen) (Serine protease 2) (Trypsin II)	YES	-2.92173	NA	NA	NA	NA	NA	NA	NA	SL010388	240	0.0053	0.0013	9.9e-05	0.0051	0.0014	0.000212
P25787	PSMA2	Proteasome subunit alpha type-2 (EC 3.4.25.1) (Macropain subunit C3) (Multicatalytic endopeptidase complex subunit C3) (Proteasome component C3)	YES	NA	3.15183	NA	-0.401496	-1.24216	NA	NA	NA	SL008865	240	0.0028	0.0005	4.2e-07	0.0028	0.0005	7.79e-07
Q99969	RARRES2	Retinoic acid receptor responder protein 2 (Chemerin) (RAR-responsive protein TIG2) (Tazarotene-induced gene 2 protein)	YES	NA	NA	NA	-2.69815	NA	NA	NA	NA	SL005152	240	0.0045	0.0008	6.15e-08	0.0041	0.0007	1.54e-08
P26447	S100A4	Protein S100-A4 (Calvasculin) (Metastasin) (Placental calcium-binding protein) (Protein Mts1) (S100 calcium-binding protein A4)	YES	NA	NA	NA	NA	NA	NA	NA	1.86753	SL004821	240	0.0043	0.0009	2.06e-06	0.0042	0.0009	3.87e-06
P31151	S100A7	Protein S100-A7 (Psoriasin) (S100 calcium-binding protein A7)	YES	-2.55085	NA	NA	NA	2.75024	NA	NA	NA	SL004829	237	0.0034	0.0012	0.00544	0.0035	0.0012	0.00548
P01009	SERPINA1	Alpha-1-antitrypsin (Alpha-1 protease inhibitor) (Alpha-1-antiproteinase) (Serpin A1) [Cleaved into: Short peptide from AAT (SPAAT)]	YES	2.02571	NA	NA	-2.95307	2.29524	NA	NA	NA	SL000249	238	0.0026	0.0008	0.00178	0.0026	0.0008	0.00201
P08697	SERPINF2	Alpha-2-antiplasmin (Alpha-2-AP) (Alpha-2-plasmin inhibitor) (Alpha-2-PI) (Serpin F2)	YES	2.37774	NA	NA	-1.45847	NA	NA	NA	NA	SL000250	240	-0.0026	0.0005	1.59e-07	-0.0026	0.0005	2.43e-07
P05155	SERPING1	Plasma protease C1 inhibitor (C1 Inh) (C1Inh) (C1 esterase inhibitor) (C1-inhibiting factor) (Serpin G1)	YES	0.484806	1.1973	0.360484	-0.857815	NA	NA	NA	2.09075	SL000308	240	0.0046	0.0009	5.13e-07	0.0047	0.0009	3.27e-07
Q01105	SET	Protein SET (HLA-DR-associated protein II) (Inhibitor of granzyme A-activated DNase) (IGAAD) (PHAPII) (Phosphatase 2A inhibitor I2PP2A) (I-2PP2A) (Template-activating factor I) (TAF-I)	YES	NA	2.24014	NA	-1.34597	NA	NA	NA	NA	SL007336	239	0.002	0.0007	0.00363	0.002	0.0007	0.00377
P31947	SFN	14-3-3 protein sigma (Epithelial cell marker protein 1) (Stratifin)	YES	NA	NA	NA	-0.451448	NA	NA	NA	NA	SL001737	240	0.0021	0.0008	0.00645	0.002	0.0008	0.00953
P08294	SOD3	Extracellular superoxide dismutase [Cu-Zn] (EC-SOD) (EC 1.15.1.1)	YES	-2.95772	NA	NA	-1.2657	NA	NA	NA	0.785537	SL003672	234	0.0056	0.0008	4.45e-11	0.0056	0.0008	6.75e-11
O43278	SPINT1	Kunitz-type protease inhibitor 1 (Hepatocyte growth factor activator inhibitor type 1) (HAI-1)	YES	NA	NA	NA	-0.454302	NA	NA	NA	NA	SL004645	240	-0.0024	0.0009	0.00999	-0.0025	0.0009	0.00853
Q9HCB6	SPON1	Spondin-1 (F-spondin) (Vascular smooth muscle cell growth-promoting factor)	YES	NA	NA	NA	1.64113	NA	NA	NA	NA	SL005115	240	0.0066	0.0008	6.09e-16	0.0065	0.0007	9.54e-16
P61278	SST	Somatostatin (Growth hormone release-inhibiting factor) [Cleaved into: Somatostatin-28; Somatostatin-14]	YES	NA	NA	NA	4.78516	NA	NA	NA	NA	SL011510	237	0.0022	0.0007	0.00227	0.0021	0.0007	0.00434
P52823	STC1	Stanniocalcin-1 (STC-1)	YES	7.50209	7.53371	NA	NA	NA	NA	NA	2.49016	SL005789	240	0.0047	0.0009	1.2e-07	0.0045	0.0009	4.72e-07
O60506	SYNCRIP	Heterogeneous nuclear ribonucleoprotein Q (hnRNP Q) (Glycine- and tyrosine-rich RNA-binding protein) (GRY-RBP) (NS1-associated protein 1) (Synaptotagmin-binding, cytoplasmic RNA-interacting protein)	YES	NA	0.437216	NA	0.298705	NA	NA	NA	2.23712	SL007022	237	0.002	0.0008	0.00762	0.002	0.0008	0.00892
Q15582	TGFBI	Transforming growth factor-beta-induced protein ig-h3 (Beta ig-h3) (Kerato-epithelin) (RGD-containing collagen-associated protein) (RGD-CAP)	YES	1.36738	0.425098	NA	-0.791475	-1.98985	NA	NA	2.13242	SL006544	240	0.0055	0.0006	2.13e-15	0.0053	0.0006	8.53e-15
P35442	THBS2	Thrombospondin-2	YES	NA	2.77431	NA	-1.0181	NA	NA	NA	0.787737	SL007206	240	0.0031	0.001	0.00216	0.0032	0.001	0.00164
P01033	TIMP1	Metalloproteinase inhibitor 1 (Erythroid-potentiating activity) (EPA) (Fibroblast collagenase inhibitor) (Collagenase inhibitor) (Tissue inhibitor of metalloproteinases 1) (TIMP-1)	NO	2.72343	3.40063	0.820924	-1.93148	-1.15068	NA	NA	2.61851	SL000591	240	0.0057	0.0005	1.89e-21	0.0055	0.0005	1.29e-20
P16035	TIMP2	Metalloproteinase inhibitor 2 (CSC-21K) (Tissue inhibitor of metalloproteinases 2) (TIMP-2)	NO	1.46108	1.54406	NA	-0.881122	-1.87075	NA	NA	1.43022	SL000592	240	0.0028	0.0005	3.55e-07	0.0027	0.0005	5.59e-07
O95881	TXNDC12	Thioredoxin domain-containing protein 12 (EC 1.8.4.2) (Endoplasmic reticulum resident protein 18) (ER protein 18) (ERp18) (Endoplasmic reticulum resident protein 19) (ER protein 19) (ERp19) (Thioredoxin-like protein p19) (hTLP19)	YES	NA	NA	NA	-1.26192	NA	NA	NA	NA	SL016128	240	0.0042	0.0009	2.25e-06	0.0041	0.0009	4.65e-06
P27348	YWHAQ	14-3-3 protein theta (14-3-3 protein T-cell) (14-3-3 protein tau) (Protein HS1)	YES	2.21075	2.29681	NA	NA	NA	NA	NA	1.43325	SL008071	236	0.0024	0.0009	0.00575	0.0025	0.0009	0.00445
